# A metaproteomics-based meta study of samples from patients with inflammatory bowel disease identifies potential markers for diagnosis and therapy monitoring

**DOI:** 10.1101/2025.11.06.684320

**Authors:** Maximilian Wolf, Luca Knipper, Kay Schallert, Ann-Cathrin Groba, Patrick Hellwig, Corinna Bang, Phillip Rausch, Andre Franke, Dirk Benndorf, Konrad Aden, Alexander Sczyrba, Robert Heyer

## Abstract

Inflammatory bowel disease (IBD) is a chronic intestinal disorder involving recurring inflammation and pronounced microbial dysbiosis. Comprehensive studies with large patient cohorts are required to Identify meaningful biomarker candidates for diagnosing and monitoring IBD. In this large-scale meta-study of over 600 samples based on fecal metaproteomics, our goal was to validate known biomarkers and discover new candidates. We performed bioinformatic reanalysis using the Mascot search engine and MMUPHin for batch effect correction as well as knowledge graph-enhanced data analysis.

We identified 59 protein groups that varied primarily due to disease, rather than laboratory conditions. These included Alpha-1-acid glycoprotein, which was not reported in the original studies. Of these groups, 53 were differentially abundant in at least one of the two validation datasets. Additionally, 23 of the successfully validated protein groups, primarily from human neutrophil vesicles, were found to be significantly associated with remission during treatment in an independent dataset. This finding suggests their potential for disease monitoring.

Validation in other disease contexts, such as non-alcoholic steatohepatitis, diabetes, and colorectal cancer, revealed the necessity of biomarker panels, because individual biomarkers could only distinguish IBD from specific conditions. Our results demonstrate the effectiveness of metaproteomics meta-analyses in discovering and validating biomarker panels and assessing their specificity for IBD.
