## Supplementary material for "A metaproteomics-based meta study of samples from patients with inflammatory bowel disease identifies potential markers for diagnosis and therapy monitoring": SupplementaryFile1.csv

Meta-Protein;20190107_06_S08F_env;20190107_08_T05F_env;20190107_12_S06F_env;20190107_14_S04F_env;20190107_20_T08F_env;20190111_30_T03F_env;20190111_32_S05F_env;20190111_34_S11F_env;20190111_36_T01F_env;20190111_40_S03F_env;20190114_56_S02F_env;20190114_58_T02F_env;20190114_62_T07F_env;20190117_70_T04F_env;20190117_72_S09F_env;20190117_74_T06F_env;20190117_80_S07F_env;20190117_86_S10F_env;P02_C;P0…
condition;diseased;control;diseased;diseased;control;control;diseased;diseased;control;diseased;diseased;control;control;control;diseased;control;diseased;diseased;control;control;control;control;control;control;control;control;control;control;control;diseased;diseased;diseased;diseased;diseased;diseased;diseased;diseased;diseased;diseased;diseased;diseased;diseased;diseased;diseased;diseased;dis…
disease;CD;normal;CD;UC;normal;normal;UC;CD;normal;CD;UC;normal;normal;normal;UC;normal;UC;UC;normal;normal;normal;normal;normal;normal;normal;normal;normal;normal;normal;CD;CD;CD;CD;CD;CD;CD;CD;CD;CD;CD;CD;CD;UC;UC;UC;UC;UC;UC;UC;UC;UC;UC;UC;UC;CD;normal;CD;UC;CD;UC;CD;CD;normal;CD;CD;UC;CD;UC;normal;UC;CD;UC;CD;CD;normal;UC;normal;CD;UC;CD;CD;CD;CD;CD;UC;normal;UC;normal;UC;UC;normal;normal;CD;…
disease_state;0;0;0;0;0;0;0;0;0;0;0;0;0;0;0;0;0;0;0;0;0;0;0;0;0;0;0;0;0;0;0;0;0;0;0;0;0;0;0;0;0;0;remission;remission;remission;remission;remission;active;active;active;active;active;active;active;0;0;0;0;0;0;0;0;0;0;0;0;0;0;0;0;0;0;0;0;0;0;0;0;0;0;0;0;0;0;0;0;0;0;0;0;0;0;0;0;0;0;0;0;0;0;0;0;0;0;0;0;0;0;0;0;0;0;0;0;0;0;0;0;0;0;0;0;0;0;0;0;0;0;0;0;0;0;0;0;0;0;0;0;0;0;0;0;0;0;0;0;0;0;0;0;0;0;0;0;0;…
study;Henry;Henry;Henry;Henry;Henry;Henry;Henry;Henry;Henry;Henry;Henry;Henry;Henry;Henry;Henry;Henry;Henry;Henry;Lehmann;Lehmann;Lehmann;Lehmann;Lehmann;Lehmann;Lehmann;Lehmann;Lehmann;Lehmann;Lehmann;Lehmann;Lehmann;Lehmann;Lehmann;Lehmann;Lehmann;Lehmann;Lehmann;Lehmann;Lehmann;Lehmann;Lehmann;Lehmann;Lehmann;Lehmann;Lehmann;Lehmann;Lehmann;Lehmann;Lehmann;Lehmann;Lehmann;Lehmann;Lehmann;Lehma…
UseCase;BiomarkerDiscovery;BiomarkerDiscovery;BiomarkerDiscovery;BiomarkerDiscovery;BiomarkerDiscovery;BiomarkerDiscovery;BiomarkerDiscovery;BiomarkerDiscovery;BiomarkerDiscovery;BiomarkerDiscovery;BiomarkerDiscovery;BiomarkerDiscovery;BiomarkerDiscovery;BiomarkerDiscovery;BiomarkerDiscovery;BiomarkerDiscovery;BiomarkerDiscovery;BiomarkerDiscovery;BiomarkerDiscovery;BiomarkerDiscovery;BiomarkerDi…
