## Supplementary material for "A metaproteomics-based meta study of samples from patients with inflammatory bowel disease identifies potential markers for diagnosis and therapy monitoring": SupplementaryFile2.xlsx

### Sheet: Tabelle1
Study	Enzyme	Fixed modifications	Variable modifications	Peptide tol. ±	MS/MS tol. ±	Instrument
Thuy-Boun (2022)	Trypsin	Carbamidomethyl ( C )	Oxidation ( M )	5 ppm	10 ppm	Default
Henry (2019)	Trypsin	Carbamidomethyl ( C )	Oxidation ( M )	5 ppm	10 ppm	Default
Lloyd-Price (2019)	Trypsin	Carbamidomethyl ( C )	Oxidation ( M )	7 ppm	0.5 Da	Default
Lehmann (2019)	Trypsin	Carbamidomethyl ( C )	Oxidation ( M )	10 ppm	0.5 Da	Default
Gavin (2018)	Trypsin	Carbamidomethyl ( C )	Oxidation ( M )	10 ppm	20 ppm	Default
Sydor (2022)	Trypsin	Carbamidomethyl ( C )	Oxidation ( M )	10 ppm	0.5 Da	Default
