## Supplementary material for "A metaproteomics-based meta study of samples from patients with inflammatory bowel disease identifies potential markers for diagnosis and therapy monitoring": SupplementaryFile5.xlsx

### Sheet: Tabelle1
Study	Pre-treatment	Chemical extraction	Mechanical/Physical extraction	Purification	Digest
Thuy-Boun (2022)	Filtration, Centrifugation	Toluene:Triflic Acid	Sonication	-	Trypsin, In-solution digest
Henry (2019)	Flotation, Filtration	Tris-EDTA, PMSF, Protease Inhibitor	Sonication	Ultracentrifugation , Acetone precipitation	Trypsin, In-solution digest
Lloyd-Price (2019)	not specified	not specified	not specified	not specified	Trypsin, not further specified
Lehmann (2019)	-	Phenol	Ball milling	Ammonium acetate / methanol precipitation	Trypsin, In-Gel digest
Gavin (2018)	Centrifugation, Deglycosylation with PNGase F	not specified	not specified	not specified	Trypsin, not further specified
Sydor (2022)	-	Phenol	Ball milling	Ammonium acetate / methanol precipitation	Trypsin, Filter-aided sample preparation
