## Supplementary material for "A metaproteomics-based meta study of samples from patients with inflammatory bowel disease identifies potential markers for diagnosis and therapy monitoring": SupplementaryFile6.xlsx

### Sheet: Tabelle1
Microbial Pathway	Included Kegg Reactions
Butyrate fermentation	R00238,R03027,R01778,R01178,R01365,R01174,R01688,R01179,R05576
Acetate fermentation	R00315,R00230
Propionate fermentation	R00930,R00833,R0344,R00342,R01082,R02164,R00928,R00432,R02765,R01859,R11674,R00214,R00217
Cystein metabolism	R02433,R07136,R00782,R07634,R00897
