## Supplementary material for "A metaproteomics-based meta study of samples from patients with inflammatory bowel disease identifies potential markers for diagnosis and therapy monitoring": SupplementaryFile7.csv

DrugID	DrugName	ProteinCount	collect(DISTINCT p.identifier)
DB00755	Tretinoin	5	[P01023, P02788, P24158, P30740, P80188]
DB09130	Copper	4	[P01023, P01871, P05109, P08246]
DB01593	Zinc	4	[P01023, P01871, P05109, P20742]
DB14487	Zinc acetate	4	[P01023, P01871, P05109, P20742]
DB14548	Zinc sulfate, unspecified form	3	[P01023, P05109, P20742]
DB14533	Zinc chloride	3	[P01023, P05109, P20742]
DB00602	Ivermectin	3	[P13473, P20742, P30740]
DB00515	Cisplatin	2	[P01023, P80188]
DB01169	Arsenic trioxide	2	[P01023, P05109]
DB00399	Zoledronic acid	2	[P02788, P80188]
DB01041	Thalidomide	2	[P02788, P08246]
DB01914	D-glucose	2	[P05109, P13473]
DB00188	Bortezomib	2	[P08246, P08311]
DB00907	Cocaine	2	[P08246, P24158]
DB12965	Silver	1	[P01023]
DB17449	Anacaulase	1	[P01023]
DB06796	Mangafodipir	1	[P01023]
DB04398	Lactic acid	1	[P01023]
DB00334	Olanzapine	1	[P01023]
DB00441	Gemcitabine	1	[P01023]
DB01092	Ouabain	1	[P01023]
DB00102	Becaplermin	1	[P01023]
DB11135	Selenium	1	[P01023]
DB00635	Prednisone	1	[P01023]
DB00513	Aminocaproic acid	1	[P01023]
DB00626	Bacitracin	1	[P01023]
DB11182	Rose bengal	1	[P02788]
DB06784	Gallium citrate Ga-67	1	[P02788]
DB00394	Beclomethasone dipropionate	1	[P02788]
DB01222	Budesonide	1	[P02788]
DB06774	Capsaicin	1	[P02788]
DB00572	Atropine	1	[P02788]
DB00277	Theophylline	1	[P02788]
DB03017	Lauric acid	1	[P02788]
DB08439	Parecoxib	1	[P02788]
DB04743	Nimesulide	1	[P02788]
DB00136	Calcitriol	1	[P05109]
DB00368	Norepinephrine	1	[P05109]
DB01164	Calcium chloride	1	[P05109]
DB00727	Nitroglycerin	1	[P08246]
DB00099	Filgrastim	1	[P08246]
DB00019	Pegfilgrastim	1	[P08246]
DB05521	Telaprevir	1	[P08246]
DB00766	Clavulanic acid	1	[P08246]
DB08873	Boceprevir	1	[P08246]
DB00684	Tobramycin	1	[P08246]
DB00746	Deferoxamine	1	[P08246]
DB00058	Alpha-1-proteinase inhibitor	1	[P08246]
DB00384	Triamterene	1	[P08311]
DB08889	Carfilzomib	1	[P08311]
DB09321	Zinc oxide	1	[P13473]
DB12874	Quizartinib	1	[P13473]
DB09140	Oxygen	1	[P13473]
DB00608	Chloroquine	1	[P13473]
DB01229	Paclitaxel	1	[P13473]
DB00997	Doxorubicin	1	[P13473]
DB00184	Nicotine	1	[P13473]
DB04221	Didecyldimethylammonium	1	[P13473]
DB06589	Pazopanib	1	[P24158]
DB01017	Minocycline	1	[P24158]
DB00741	Hydrocortisone	1	[P30740]
DB01234	Dexamethasone	1	[P30740]
DB00201	Caffeine	1	[P30740]
DB13323	Trichloroethylene	1	[P30740]
DB07776	Flavone	1	[P30740]
DB01030	Topotecan	1	[P30740]
DB00718	Adefovir dipivoxil	1	[P80188]
DB00316	Acetaminophen	1	[P80188]
DB00798	Gentamicin	1	[P80188]
DB13178	Inositol	1	[P80188]
DB00262	Carmustine	1	[P80188]
